# *DPYD* links glial lipids and myelination to sleep duration

**DOI:** 10.64898/2026.10.31.763190

**Authors:** Amber J. Zimmerman, Samantha Deal, Erika Almeraya Del Valle, Joshua Donnelly, François Kroll, Xiaofeng Guo, Trisha R. Tsundupalli, Zoe Y. Shetty, Fusun Doldur-Balli, Brendan T. Keenan, Struan F.A. Grant, Jason Rihel, Amita Sehgal, Allan I. Pack

## Abstract

The regulation of sleep is heritable and conserved across species^1,2^, but the governing genetic mechanisms remain poorly understood. Here, we investigate the role of *DPYD*—which encodes the pyrimidine catabolic enzyme, dihydropyrimidine dehydrogenase—in sleep. Using a cross-species approach, we show that *DPYD* and its orthologs act specifically in glia to promote sleep through the regulation of brain lipids. In mouse and zebrafish, we find that *DPYD* orthologs are enriched in oligodendrocyte lineage cells, and their loss reduces myelination and sleep independent of *DPYD*’s established role in uracil catabolism to *β*-alanine. Genetic and pharmacological manipulations of myelin in zebrafish show that altering myelination is sufficient to perturb sleep duration. In *Drosophila*, which lack myelin, we find that the *DPYD* ortholog acts in ensheathing glia to promote sleep through formation of glial lipid droplets, a proposed evolutionary precursor to myelin. Furthermore, a human GWAS-identified sleep variant^2^ resides in a conserved cis-regulatory element that selectively contacts the promoter of *DPYD* within oligodendrocytes, connecting the human genetic association to oligodendrocyte-specific control of *DPYD*. Together, these results identify a deeply conserved role for glial lipids in sleep regulation and establish *DPYD* as a mechanistic link between myelin biology and sleep.
