## Supplementary Table 1 for "*DPYD* links glial lipids and myelination to sleep duration"

### Sheet: Supplementary Table 1.
Supplementary Table. guideRNAs, sequence primers, and restriction enzymes for genotyping zebrafish. PAM = Protospacer adjacent motif, Exon is the exon targeted by the guideRNA. Restriction enzyme used to genotype, PCR conditions optimized for headloop primer and genotype result by gel electrophoresis of PCR product.
Primer	Primer Sequence (DNA)	Guide target	Guide sequence	PAM	Exon	Restriction Enzyme	PCR conditions for Headloop	Genotype result by gel
dpyda Forward	5'-tgc cgt ggt gtg ttt gta at-3'	dpyda	GTTTGCTATACTAGTGATGA	AGG	4	NA
dpyda Reverse	5’ – aat gca tca tac ctt gtt tgc t– 3’
dpyda Headloop	5’ – aca tta agg cct tca tca cta atg cat cat acc ttg ttt gct – 3’						Tm= 64°C, 35 cycles	Mutant = band, WT = suppressed
dpydb Forward	5’ - ttg aca gat gcc tga aat gc - 3’	dpydb	GATTTGATATCCAAATTGGT	GGG	4	NA
dpydb Reverse	5’ – aac gca cag atc aga ggt gg-3'
dpydb Headloop	5’ – aaa ttg gtg ggg cag ctt ttt tga cag atg cct gaa atg c - 3’						Tm= 60°C, 30 cycles	Mutant = band, WT = suppressed
myrf1 Forward	5’ - tac cct ggt gcg tac tgt cc - 3’	myrf1	GACCCAACGGCGGTGCACCC	GGG	3	BaeGI		Mutant = 261bp, WT = 159 and 97bp
myrf1 Reverse	5’ - gtt tca cgg agg tcc aca gc - 3’
myrf2 Forward	5’ - tgt tag cat aag tag tgt ggc agt - 3’	myrf2	TCCGGGCATCCCGATGTAGA	CGG	8	AccI		Mutant = 249bp, WT = 134 and 110bp
myrf2 Reverse	5’ - tgt ttc tca gtc cga tgc cc - 3’
fbxw7 Forward	5' -gca caa tac cac ttg gcc ga - 3'	fbxw7	TACGCCAGTAACGACACGTC	TGG	7	BmgBI		Mutant = 306bp, WT = 186 and 115bp
fbxw7 Reverse	5' - gcc tca ccc tct cct gat gt - 3'
upb1 Forward	5’ - caa cat ggt ggt ggt gtc tcc -3’	upb1	AGATCCACGGCGGCACACTA	TGG	5	NA	Tm = 63°C, 29 cycles	Mutant = band, WT = suppressed
upb1 Reverse	5’ – acc acg tta gct tga tgt aaa ca -3’
upb1 Headloop	5’ – ata gtg tgc cgc cgt gga tcc aac atg gtg gtg gtg tct cc -3’
dpys Forward	5' - cag cgt gcc atc act att gc - 3'	dpys	GTGCCCAGTCCAGCCGCAAT	GGG	5	BsrDI		Mutant = 303bp, WT = 196 and 108 bp
dpys Reverse	5'- ggg gta ctg gga tct ggt ct - 3'
